# Endocannabinoid signaling is a critical link between circadian desynchronization and metabolic dysfunction

**DOI:** 10.1101/2025.09.29.678590

**Authors:** Brennan A. Baca, Giancarlo E. Denaroso, Said Akli, Gregory L. Pearson, Jiexin Wang, Nicole P. Bowles, Derrick Phillips, Walker Sorensen, Catherine Hume, Matthew N. Hill, Ilia N. Karatsoreos

## Abstract

It is well documented that disruption of circadian rhythms can cause metabolic dysregulation, but the specific mechanisms involved remain unclear. Our findings demonstrate that the negative metabolic effects of environmental circadian desynchronization (ECD) are dependent upon the cannabinoid receptor 1 (CB1r). The endocannabinoid system has not previously been implicated in mediating the effects of circadian disruption. We showed that ECD induced a positive correlation between the levels of the endocannabinoids AEA and 2-AG in both plasma and liver. While global CB1r knockout protects against the metabolic effects of ECD, behavioral and physiological response to ECD was strikingly similar between WT and CB1r KO mice and could not account for their distinct metabolic outcomes. Using liver-specific CB1r KO mice, we further specified that the ECD-induced metabolic hormone disruption, but not weight gain, is mediated through liver CB1r signaling. Finally, we showed that ECD upregulated transcription of genes involved in oxidative phosphorylation in the liver of WT, but not liver-specific CB1r KO mice. In summary, ECD led to modular metabolic dysfunction through CB1r signaling in multiple tissues, with the liver playing a critical role.
