## Supplemental Tables - Statistics Results for "Endocannabinoid signaling is a critical link between circadian desynchronization and metabolic dysfunction"

### Sheet: Figure 1
Endocannabinoid Correlation
sex	tissue	experimental_condition	r	r.squared	p.value
Male	Plasma	Control	0.045	0.002	0.7968
Male	Plasma	ECD	0.479	0.229	0.0056
Male	Liver	Control	0.077	0.006	0.6727
Male	Liver	ECD	0.574	0.33	0.0006
Male Weight Gain
ANOVA(Lmer Model)							Estimate of marginal means
Term	Sum Sq	Mean Sq	NumDF	DenDF	F value	Pr(>F)	contrast	genotype	estimate	SE	df	z.ratio	p.value	asymp.LCL	asymp.UCL	statistic
week_of_exp	790.94	790.94	1	963.922	2267.59	1.91233e-255	Control - ECD	WT	-0.62941	0.151693	239.845	-4.14924	4.63485e-05	-0.928231	-0.330589	emmean
genotype	0.160502	0.160502	1	469.732	0.460152	0.497887	Control - ECD	CB1r KO	-0.203102	0.15994	240.092	-1.26986	0.205364	-0.518166	0.111963	emmean
experimental_condition	1.62327	1.62327	1	469.732	4.65385	0.0314904
week_of_exp:genotype	23.8868	23.8868	1	963.922	68.4824	4.23211e-16
week_of_exp:experimental_condition	1.15404	1.15404	1	963.922	3.30858	0.0692292
genotype:experimental_condition	0.0713987	0.0713987	1	469.732	0.204697	0.651165
week_of_exp:genotype:experimental_condition	4.95091	4.95091	1	963.922	14.194	0.000174895
Leptin
test	statistic	p_value	method
Shapiro-Wilk	0.973112	0.589349	Shapiro-Wilk normality test
Df	F value	Pr(>F)	test
3	1.50313	0.235337	Levene's Test
28	NA	NA	Levene's Test
Sum Sq	Df	F value	Pr(>F)	metabolite	test	term
2.41824e+08	1	103.295	6.7216e-11	Leptin	Standard ANOVA	(Intercept)
2.49061e+07	1	10.6386	0.00291156	Leptin	Standard ANOVA	experimental_condition
3.91273e+07	1	16.7132	0.000331583	Leptin	Standard ANOVA	genotype
2.18943e+07	1	9.3521	0.00486261	Leptin	Standard ANOVA	experimental_condition:genotype
6.5551e+07	28	NA	NA	Leptin	Standard ANOVA	Residuals
contrast	genotype	estimate	SE	df	t.ratio	p.value	correction
Control - ECD	WT	-3445.79	771.081	28	-4.46878	0.000118295	Bonferroni
Control - ECD	KO	-110.992	771.081	28	-0.143944	0.886576	Bonferroni
Insulin
test	statistic	p_value	method
Shapiro-Wilk	0.912597	0.0198807	Shapiro-Wilk normality test
Df	F value	Pr(>F)	test
3	1.6095	0.212267	Levene's Test
25	NA	NA	Levene's Test
Term	Df	Df.res	Sum Sq	Sum Sq.res	F value	Pr(>F)	metabolite	test
experimental_condition	1	25	85.7077	1888.76	1.13444	0.297009	Insulin	ART ANOVA
genotype	1	25	239.594	1752.76	3.41737	0.0763753	Insulin	ART ANOVA
experimental_condition:genotype	1	25	56.667	1897.6	0.746563	0.395781	Insulin	ART ANOVA
contrast	genotype	estimate	SE	df	t.ratio	p.value	correction	test
Control - ECD	WT	2.29167	4.70517	25	0.487053	0.630464	Bonferroni	ART ANOVA
Control - ECD	KO	-3.38889	4.59178	25	-0.738034	0.467365	Bonferroni	ART ANOVA
Glucagon
test	statistic	p_value	method
Shapiro-Wilk	0.976499	0.759915	Shapiro-Wilk normality test
Df	F value	Pr(>F)	test
3	1.08557	0.374118	Levene's Test
24	NA	NA	Levene's Test
Sum Sq	Df	F value	Pr(>F)	metabolite	test	term
18341.1	1	361.805	5.57549e-16	Glucagon	Standard ANOVA	(Intercept)
766.496	1	15.1202	0.000698106	Glucagon	Standard ANOVA	experimental_condition
476.046	1	9.3907	0.0053223	Glucagon	Standard ANOVA	genotype
326.71	1	6.44483	0.0180285	Glucagon	Standard ANOVA	experimental_condition:genotype
1216.64	24	NA	NA	Glucagon	Standard ANOVA	Residuals
contrast	genotype	estimate	SE	df	t.ratio	p.value	correction
Control - ECD	WT	-17.3858	3.80576	24	-4.56828	0.000124488	Bonferroni
Control - ECD	KO	-3.65132	3.8452	24	-0.949577	0.351792	Bonferroni
Plasma Triglycerides
test	statistic	p_value	method
Shapiro-Wilk	0.988569	0.969352	Shapiro-Wilk normality test
Df	F value	Pr(>F)	test
3	2.12369	0.117344	Levene's Test
31	NA	NA	Levene's Test
Sum Sq	Df	F value	Pr(>F)	test	term
174776	1	541.113	3.4613e-21	Standard ANOVA	(Intercept)
4814.18	1	14.9049	0.000537211	Standard ANOVA	experimental_condition
2473.59	1	7.65835	0.00944551	Standard ANOVA	genotype
461.687	1	1.4294	0.240928	Standard ANOVA	experimental_condition:genotype
10012.8	31	NA	NA	Standard ANOVA	Residuals
contrast	genotype	estimate	SE	df	t.ratio	p.value	correction
Control - ECD	WT	-31.4839	9.05704	31	-3.47618	0.0015274	Bonferroni
Control - ECD	CB1r KO	-16.5949	8.54739	31	-1.94151	0.0613326	Bonferroni

### Sheet: Figure 2
Male Energy Intake Over Time
ANOVA(Lmer Model)							Estimate of marginal means
Term	Sum Sq	Mean Sq	NumDF	DenDF	F value	Pr(>F)	contrast	genotype	estimate	SE	df	z.ratio	p.value	asymp.LCL	asymp.UCL	statistic
week_of_exp	101615	101615	1	42.0197	4125.85	1.39443e-43	Control - ECD	WT	8.64492	8.7453	Inf	0.988521	0.322897	-8.49556	25.7854	emmean
genotype	15.0462	15.0462	1	42.3678	0.610915	0.43879	Control - ECD	CB1r KO	10.2995	8.7453	Inf	1.17771	0.23891	-6.84101	27.4399	emmean
experimental_condition	67.4614	67.4614	1	42.3678	2.7391	0.10531
week_of_exp:genotype	325.434	325.434	1	42.0197	13.2135	0.000751862
week_of_exp:experimental_condition	31.925	31.925	1	42.0197	1.29624	0.261351
genotype:experimental_condition	28.4398	28.4398	1	42.3678	1.15473	0.288643
week_of_exp:genotype:experimental_condition	0.692285	0.692285	1	42.0197	0.0281085	0.867658
Male Energy Expenditure Over Time
ANOVA(Lmer Model)							Estimate of marginal means
Term	Sum Sq	Mean Sq	NumDF	DenDF	F value	Pr(>F)	contrast	genotype	estimate	SE	df	z.ratio	p.value	asymp.LCL	asymp.UCL	statistic
week_of_exp	19267.7	19267.7	1	42.0025	14501.7	5.72453e-55	Control - ECD	WT	4.39148	3.84084	Inf	1.14337	0.252887	-3.13643	11.9194	emmean
genotype	1.79845	1.79845	1	42.1104	1.35359	0.251201	Control - ECD	CB1r KO	4.44616	3.84084	Inf	1.1576	0.247028	-3.08175	11.9741	emmean
experimental_condition	0.353123	0.353123	1	42.1104	0.265775	0.608876
week_of_exp:genotype	0.00261862	0.00261862	1	42.0025	0.00197089	0.9648
week_of_exp:experimental_condition	4.13349	4.13349	1	42.0025	3.11104	0.085036
genotype:experimental_condition	0.0629138	0.0629138	1	42.1104	0.0473516	0.828788
week_of_exp:genotype:experimental_condition	0.00579514	0.00579514	1	42.0025	0.00436167	0.947657
L vs D Energy Intake
LMER Analysis									Followup t-test
term	Sum Sq	Mean Sq	NumDF	DenDF	F value	Pr(>F)	test	metric	contrast	genotype	experimental_condition	estimate	SE	df	t.ratio	p.value	correction
genotype	0.0167701	0.0167701	1	42	12.1294	0.00117307	LME4	Energy Intake	D - L	WT	Control	0.545046	0.0198753	42	27.4232	1.95251e-28	Bonferroni
experimental_condition	0.000949077	0.000949077	1	42	0.686443	0.412061	LME4	Energy Intake	D - L	KO	Control	0.518599	0.0198753	42	26.0926	1.40823e-27	Bonferroni
ld	1.62125	1.62125	1	42	1172.61	2.57092e-32	LME4	Energy Intake	D - L	WT	ECD	0.025233	0.0131463	42	1.9194	0.0617449	Bonferroni
genotype:experimental_condition	9.75563e-05	9.75563e-05	1	42	0.0705599	0.791823	LME4	Energy Intake	D - L	KO	ECD	0.0651327	0.0131463	42	4.95445	1.23408e-05	Bonferroni
genotype:ld	0.000220323	0.000220323	1	42	0.159354	0.691774	LME4	Energy Intake
experimental_condition:ld	1.1532	1.1532	1	42	834.082	2.47002e-29	LME4	Energy Intake
genotype:experimental_condition:ld	0.00535879	0.00535879	1	42	3.87587	0.0556073	LME4	Energy Intake
L vs D Energy Expenditure
LMER Analysis									Followup t-test
term	Sum Sq	Mean Sq	NumDF	DenDF	F value	Pr(>F)	test	metric	contrast	genotype	experimental_condition	estimate	SE	df	t.ratio	p.value	correction
genotype	3.26504e-06	3.26504e-06	1	43	0.0550962	0.815536	LME4	Energy Expenditure	D - L	WT	Control	0.0903506	0.0041148	43	21.9574	5.42281e-25	Bonferroni
experimental_condition	7.30233e-05	7.30233e-05	1	43	1.23224	0.273141	LME4	Energy Expenditure	D - L	KO	Control	0.0979977	0.00384905	43	25.4603	1.45797e-27	Bonferroni
ld	0.0652724	0.0652724	1	43	1101.45	2.82096e-32	LME4	Energy Expenditure	D - L	WT	ECD	0.0161999	0.00272169	43	5.95215	4.29167e-07	Bonferroni
genotype:experimental_condition	7.23406e-06	7.23406e-06	1	43	0.122072	0.728504	LME4	Energy Expenditure	D - L	KO	ECD	0.0219147	0.00272169	43	8.05188	4.00309e-10	Bonferroni
genotype:ld	0.000227235	0.000227235	1	43	3.8345	0.056716	LME4	Energy Expenditure
experimental_condition:ld	0.0287257	0.0287257	1	43	484.734	4.8745e-25	LME4	Energy Expenditure
genotype:experimental_condition:ld	4.7523e-06	4.7523e-06	1	43	0.0801931	0.778395	LME4	Energy Expenditure
L vs D Locomotion
ART ANOVA							Followup t-test
Term	F	Df	Df.res	Pr(>F)	test	metric	contrast	genotype	experimental_condition	estimate	SE	df	t.ratio	p.value	correction	test
experimental_condition	1.79918	1	41	0.187195	ART ANOVA	Locomotion	D - L	WT	Control	0.0493965	0.00545916	41	9.04837	2.53714e-11	Bonferroni	ART ANOVA
genotype	0.316785	1	41	0.576611	ART ANOVA	Locomotion	D - L	KO	Control	0.0624398	0.00589657	41	10.5892	2.66229e-13	Bonferroni	ART ANOVA
ld	830.103	1	41	7.82557e-29	ART ANOVA	Locomotion	D - L	WT	ECD	0.0188801	0.0036109	41	5.22866	5.36001e-06	Bonferroni	ART ANOVA
experimental_condition:genotype	1.09346	1	41	0.301833	ART ANOVA	Locomotion	D - L	KO	ECD	0.0295666	0.0036109	41	8.18816	3.66125e-10	Bonferroni	ART ANOVA
experimental_condition:ld	76.5402	1	41	6.36848e-11	ART ANOVA	Locomotion
genotype:ld	8.23317	1	41	0.00647442	ART ANOVA	Locomotion
experimental_condition:genotype:ld	0.593292	1	41	0.445565	ART ANOVA	Locomotion
L vs D RER
ART ANOVA							Followup t-test
Term	F	Df	Df.res	Pr(>F)	test	metric	contrast	genotype	experimental_condition	estimate	SE	df	t.ratio	p.value	correction	test
experimental_condition	1.32264	1	43	0.256475	ART ANOVA	RER	D - L	WT	Control	0.0493965	0.00545916	41	9.04837	2.53714e-11	Bonferroni	ART ANOVA
genotype	0.11863	1	43	0.732204	ART ANOVA	RER	D - L	KO	Control	0.0624398	0.00589657	41	10.5892	2.66229e-13	Bonferroni	ART ANOVA
ld	184.151	1	43	3.84426e-17	ART ANOVA	RER	D - L	WT	ECD	0.0188801	0.0036109	41	5.22866	5.36001e-06	Bonferroni	ART ANOVA
experimental_condition:genotype	0.0702386	1	43	0.792256	ART ANOVA	RER	D - L	KO	ECD	0.0295666	0.0036109	41	8.18816	3.66125e-10	Bonferroni	ART ANOVA
experimental_condition:ld	424.554	1	43	6.61982e-24	ART ANOVA	RER
genotype:ld	5.84867	1	43	0.0198965	ART ANOVA	RER
experimental_condition:genotype:ld	0.0472424	1	43	0.828961	ART ANOVA	RER
Energy Intake
test	statistic	p_value	method
Shapiro-Wilk	0.984685	0.357578	Shapiro-Wilk normality test
Df	F value	Pr(>F)	test
7	0.790325	0.597382	Levene's Test
84	NA	NA	Levene's Test
Sum Sq	Df	F value	Pr(>F)	test	metric	term
15.4368	1	5879.13	1.55351e-79	Standard ANOVA	Energy Intake	(Intercept)
0.00265569	1	1.01143	0.31745	Standard ANOVA	Energy Intake	experimental_condition
0.0469258	1	17.8718	5.98039e-05	Standard ANOVA	Energy Intake	genotype
1.62125	1	617.458	1.79136e-40	Standard ANOVA	Energy Intake	ld
0.00027298	1	0.103965	0.747923	Standard ANOVA	Energy Intake	experimental_condition:genotype
1.1532	1	439.2	4.08524e-35	Standard ANOVA	Energy Intake	experimental_condition:ld
0.000220323	1	0.0839108	0.77278	Standard ANOVA	Energy Intake	genotype:ld
0.00535879	1	2.04091	0.156826	Standard ANOVA	Energy Intake	experimental_condition:genotype:ld
0.220558	84	NA	NA	Standard ANOVA	Energy Intake	Residuals
Energy Expenditure
test	statistic	p_value	method
Shapiro-Wilk	0.975389	0.0730314	Shapiro-Wilk normality test
Df	F value	Pr(>F)	test
7	0.401444	0.898991	Levene's Test
86	NA	NA	Levene's Test
Sum Sq	Df	F value	Pr(>F)	test	metric	term
11.7806	1	27744	1.00792e-109	Standard ANOVA	Energy Expenditure	(Intercept)
0.000973438	1	2.2925	0.133667	Standard ANOVA	Energy Expenditure	experimental_condition
4.35246e-05	1	0.102503	0.749623	Standard ANOVA	Energy Expenditure	genotype
0.0652724	1	153.72	7.64399e-21	Standard ANOVA	Energy Expenditure	ld
9.64337e-05	1	0.227107	0.634886	Standard ANOVA	Energy Expenditure	experimental_condition:genotype
0.0287257	1	67.6506	1.85332e-12	Standard ANOVA	Energy Expenditure	experimental_condition:ld
0.000227235	1	0.535152	0.466438	Standard ANOVA	Energy Expenditure	genotype:ld
4.7523e-06	1	0.0111919	0.915994	Standard ANOVA	Energy Expenditure	experimental_condition:genotype:ld
0.0365171	86	NA	NA	Standard ANOVA	Energy Expenditure	Residuals
Locomotion
test	statistic	p_value	method
Shapiro-Wilk	0.944484	0.000776189	Shapiro-Wilk normality test
Df	F value	Pr(>F)	test
7	3.45846	0.0027071	Levene's Test
82	NA	NA	Levene's Test
Term	Df	Df.res	Sum Sq	Sum Sq.res	F value	Pr(>F)	test	metric
experimental_condition	1	82	10407.7	49041.6	17.4022	7.47382e-05	ART ANOVA	Locomotion
genotype	1	82	267.815	58892.8	0.372895	0.543119	ART ANOVA	Locomotion
ld	1	82	36543.7	16228.3	184.652	1.05646e-22	ART ANOVA	Locomotion
experimental_condition:genotype	1	82	1511.82	58151.7	2.13183	0.148089	ART ANOVA	Locomotion
experimental_condition:ld	1	82	21270	38471.1	45.3365	2.10067e-09	ART ANOVA	Locomotion
genotype:ld	1	82	1737.13	56724.8	2.51115	0.116893	ART ANOVA	Locomotion
experimental_condition:genotype:ld	1	82	369.132	59073.4	0.512394	0.476138	ART ANOVA	Locomotion
RER
test	statistic	p_value	method
Shapiro-Wilk	0.984643	0.340578	Shapiro-Wilk normality test
Df	F value	Pr(>F)	test
7	2.36283	0.0294834	Levene's Test
86	NA	NA	Levene's Test
Term	Df	Df.res	Sum Sq	Sum Sq.res	F value	Pr(>F)	test	metric
experimental_condition	1	86	1769.38	67364.6	2.25885	0.136516	ART ANOVA	RER
genotype	1	86	164.679	68925.1	0.205475	0.651479	ART ANOVA	RER
ld	1	86	26146.4	38303.8	58.7041	2.54177e-11	ART ANOVA	RER
experimental_condition:genotype	1	86	98.0407	68998.2	0.122199	0.727516	ART ANOVA	RER
experimental_condition:ld	1	86	40046.4	28592.2	120.452	4.93374e-18	ART ANOVA	RER
genotype:ld	1	86	1204.84	67693	1.53068	0.219378	ART ANOVA	RER
experimental_condition:genotype:ld	1	86	9.75041	69014.3	0.0121502	0.912486	ART ANOVA	RER

### Sheet: Figure 3
Locomotion
test	statistic	p_value	method
Shapiro-Wilk	0.970479	0.288575	Shapiro-Wilk normality test
Df	F value	Pr(>F)	test
3	0.676168	0.571514	Levene's Test
42	NA	NA	Levene's Test
Sum Sq	Df	F value	Pr(>F)	behavior	test	term
9.41312	1	925.311	3.078e-30	Locom.	Standard ANOVA	(Intercept)
3.54964	1	348.93	5.82623e-22	Locom.	Standard ANOVA	experimental_condition
0.0126274	1	1.24128	0.27156	Locom.	Standard ANOVA	genotype
0.00769346	1	0.756268	0.389442	Locom.	Standard ANOVA	experimental_condition:genotype
0.427263	42	NA	NA	Locom.	Standard ANOVA	Residuals
contrast	genotype	estimate	SE	df	t.ratio	p.value	correction
Control - ECD	WT	0.631821	0.0457065	42	13.8234	3.15545e-17	Bonferroni
Control - ECD	CB1r KO	0.575609	0.0457065	42	12.5936	7.50788e-16	Bonferroni
Feeding
test	statistic	p_value	method
Shapiro-Wilk	0.97916	0.571998	Shapiro-Wilk normality test
Df	F value	Pr(>F)	test
3	1.77181	0.167212	Levene's Test
42	NA	NA	Levene's Test
Sum Sq	Df	F value	Pr(>F)	behavior	test	term
7.33518	1	512.178	3.76396e-25	Feeding	Standard ANOVA	(Intercept)
3.25901	1	227.56	1.46951e-18	Feeding	Standard ANOVA	experimental_condition
0.0442758	1	3.09155	0.0859854	Feeding	Standard ANOVA	genotype
0.026998	1	1.88513	0.177039	Feeding	Standard ANOVA	experimental_condition:genotype
0.601505	42	NA	NA	Feeding	Standard ANOVA	Residuals
contrast	genotype	estimate	SE	df	t.ratio	p.value	correction
Control - ECD	WT	0.631124	0.0542313	42	11.6376	1.00418e-14	Bonferroni
Control - ECD	CB1r KO	0.525822	0.0542313	42	9.69592	2.79779e-12	Bonferroni
RER
test	statistic	p_value	method
Shapiro-Wilk	0.977859	0.521095	Shapiro-Wilk normality test
Df	F value	Pr(>F)	test
3	0.144612	0.932562	Levene's Test
42	NA	NA	Levene's Test
Sum Sq	Df	F value	Pr(>F)	behavior	test	term
7.58146	1	565.594	5.43128e-26	RER	Standard ANOVA	(Intercept)
2.16973	1	161.867	5.33665e-16	RER	Standard ANOVA	experimental_condition
0.000117584	1	0.00877205	0.925825	RER	Standard ANOVA	genotype
0.0171144	1	1.27677	0.264912	RER	Standard ANOVA	experimental_condition:genotype
0.562985	42	NA	NA	RER	Standard ANOVA	Residuals
contrast	genotype	estimate	SE	df	t.ratio	p.value	correction
Control - ECD	WT	0.51392	0.0524661	42	9.79528	2.07294e-12	Bonferroni
Control - ECD	CB1r KO	0.430081	0.0524661	42	8.1973	2.97237e-10	Bonferroni
Energy Expenditure
test	statistic	p_value	method
Shapiro-Wilk	0.94667	0.0349481	Shapiro-Wilk normality test
Df	F value	Pr(>F)	test
3	0.948662	0.425811	Levene's Test
42	NA	NA	Levene's Test
Term	Df	Df.res	Sum Sq	Sum Sq.res	F value	Pr(>F)	behavior	test
experimental_condition	1	42	5152	2954.3	73.2437	9.43924e-11	E.E.	ART ANOVA
genotype	1	42	0.0628882	7994.45	0.000330392	0.985584	E.E.	ART ANOVA
experimental_condition:genotype	1	42	19.382	7981.21	0.101995	0.751032	E.E.	ART ANOVA
contrast	genotype	estimate	SE	df	t.ratio	p.value	correction	test
Control - ECD	WT	1.875	6.2469	42	0.300149	0.765544	Bonferroni	ART ANOVA
Control - ECD	CB1r KO	4.69643	6.2469	42	0.751801	0.456363	Bonferroni	ART ANOVA

### Sheet: Figure 5
Maximum Correlation: RER and Feeding
test	statistic	p_value	method
Shapiro-Wilk	0.957183	0.0890533	Shapiro-Wilk normality test
Df	F value	Pr(>F)	test
3	0.496492	0.686691	Levene's Test
42	NA	NA	Levene's Test
Sum Sq	Df	F value	Pr(>F)	test	metric	term
6.94396	1	595.104	2e-26	Standard ANOVA	RER and Feeding Correlation	(Intercept)
0.324406	1	27.8019	4.37e-06	Standard ANOVA	RER and Feeding Correlation	experimental_condition
0.00641682	1	0.549928	0.462474	Standard ANOVA	RER and Feeding Correlation	genotype
0.00024213	1	0.0207512	0.886148	Standard ANOVA	RER and Feeding Correlation	experimental_condition:genotype
0.490076	42	NA	NA	Standard ANOVA	RER and Feeding Correlation	Residuals
contrast	genotype	estimate	SE	df	t.ratio	p.value	correction
Control - ECD	WT	0.187495	0.0489511	42	3.83026	0.000420765	Bonferroni
Control - ECD	KO	0.177523	0.0489511	42	3.62654	0.000771198	Bonferroni
Maximum Correlation: RER and Feeding
test	statistic	p_value	method
Shapiro-Wilk	0.977418	0.504412	Shapiro-Wilk normality test
Df	F value	Pr(>F)	test
3	0.101393	0.958772	Levene's Test
42	NA	NA	Levene's Test
Sum Sq	Df	F value	Pr(>F)	test	metric	term
14.0798	1	1465.44	2.74634e-34	Standard ANOVA	H3 & Locom. Correlation	(Intercept)
0.0267513	1	2.7843	0.102632	Standard ANOVA	H3 & Locom. Correlation	experimental_condition
0.00469172	1	0.488319	0.48853	Standard ANOVA	H3 & Locom. Correlation	genotype
0.00395488	1	0.411628	0.524631	Standard ANOVA	H3 & Locom. Correlation	experimental_condition:genotype
0.403532	42	NA	NA	Standard ANOVA	H3 & Locom. Correlation	Residuals
contrast	genotype	estimate	SE	df	t.ratio	p.value	correction
Control - ECD	WT	0.0322583	0.044419	42	0.726227	0.471728	Bonferroni
Control - ECD	KO	0.0725612	0.044419	42	1.63356	0.109826	Bonferroni

### Sheet: Figure 6
L-CB1 Male Weight Gain Over Time
ANOVA(Lmer Model)							Estimate of marginal means
Term	Sum Sq	Mean Sq	NumDF	DenDF	F value	Pr(>F)	contrast	genotype	estimate	SE	df	z.ratio	p.value	asymp.LCL	asymp.UCL	statistic
week_of_exp	992.341	992.341	1	436	2464.75	1.57735e-181	Control - ECD	WT	-0.472817	0.2366	84	-1.99838	0.0489102	-0.943323	-0.00231157	emmean
genotype	0.0384582	0.0384582	1	126.661	0.0955213	0.75778	Control - ECD	CB1r KO	-0.603365	0.248846	84	-2.42466	0.017467	-1.09822	-0.108509	emmean
experimental_condition	0.645632	0.645632	1	126.661	1.6036	0.207717
week_of_exp:genotype	4.58849	4.58849	1	436	11.3968	0.000801617
week_of_exp:experimental_condition	5.12328	5.12328	1	436	12.7251	0.000400776
genotype:experimental_condition	0.181147	0.181147	1	126.661	0.449929	0.50359
week_of_exp:genotype:experimental_condition	0.228874	0.228874	1	436	0.568472	0.451274
Leptin
test	statistic	p_value	method
Shapiro-Wilk	0.958914	0.273006	Shapiro-Wilk normality test
Df	F value	Pr(>F)	test
3	2.1872	0.112642	Levene's Test
27	NA	NA	Levene's Test
Sum Sq	Df	F value	Pr(>F)	metabolite	test	term
3.01238e+08	1	265.5	1.70796e-15	Leptin	Standard ANOVA	(Intercept)
2.02446e+07	1	17.8428	0.000244067	Leptin	Standard ANOVA	experimental_condition
2.11056e+07	1	18.6017	0.00019252	Leptin	Standard ANOVA	genotype
1.55398e+07	1	13.6962	0.000971138	Leptin	Standard ANOVA	experimental_condition:genotype
3.06344e+07	27	NA	NA	Leptin	Standard ANOVA	Residuals
contrast	genotype	estimate	SE	df	t.ratio	p.value	correction
Control - ECD	KO	-201.305	517.584	27	-0.388932	0.700377	Bonferroni
Control - ECD	WT	-3048.95	569.363	27	-5.35502	1.17494e-05	Bonferroni
Insulin
test	statistic	p_value	method
Shapiro-Wilk	0.94687	0.107779	Shapiro-Wilk normality test
Df	F value	Pr(>F)	test
3	2.30249	0.0979245	Levene's Test
29	NA	NA	Levene's Test
Sum Sq	Df	F value	Pr(>F)	metabolite	test	term
4.93254e+08	1	140.588	1.21172e-12	Insulin	Standard ANOVA	(Intercept)
2.21093e+07	1	6.30165	0.0178936	Insulin	Standard ANOVA	experimental_condition
3.4485e+07	1	9.82898	0.00391431	Insulin	Standard ANOVA	genotype
2.43827e+07	1	6.94961	0.013326	Insulin	Standard ANOVA	experimental_condition:genotype
1.01746e+08	29	NA	NA	Insulin	Standard ANOVA	Residuals
contrast	genotype	estimate	SE	df	t.ratio	p.value	correction
Control - ECD	KO	82.5471	882.987	29	0.0934861	0.92616	Bonferroni
Control - ECD	WT	-3374.25	969.421	29	-3.48069	0.00160375	Bonferroni
Glucagon
test	statistic	p_value	method
Shapiro-Wilk	0.96649	0.42801	Shapiro-Wilk normality test
Df	F value	Pr(>F)	test
3	1.58692	0.215567	Levene's Test
27	NA	NA	Levene's Test
Sum Sq	Df	F value	Pr(>F)	metabolite	test	term
24722.9	1	292.333	5.20196e-16	Glucagon	Standard ANOVA	(Intercept)
249.285	1	2.94764	0.0974556	Glucagon	Standard ANOVA	experimental_condition
207.307	1	2.45128	0.129076	Glucagon	Standard ANOVA	genotype
265.616	1	3.14074	0.0876449	Glucagon	Standard ANOVA	experimental_condition:genotype
2283.42	27	NA	NA	Glucagon	Standard ANOVA	Residuals
contrast	genotype	estimate	SE	df	t.ratio	p.value	correction
Control - ECD	KO	0.18313	4.75951	27	0.0384767	0.969591	Bonferroni
Control - ECD	WT	-11.5451	4.59812	27	-2.51082	0.0183357	Bonferroni
Plasma Triglycerides
test	statistic	p_value	method
Shapiro-Wilk	0.983681	0.758143	Shapiro-Wilk normality test
Df	F value	Pr(>F)	test
3	5.08884	0.00428012	Levene's Test
42	NA	NA	Levene's Test
Term	Df	Df.res	Sum Sq	Sum Sq.res	F value	Pr(>F)	test
experimental_condition	1	42	3846.55	4137.12	39.0502	1.74035e-07	ART ANOVA
genotype	1	42	1327.51	6744.55	8.26676	0.00631419	ART ANOVA
experimental_condition:genotype	1	42	1504.78	6586.42	9.59561	0.00347099	ART ANOVA
contrast	genotype	estimate	SE	df	t.ratio	p.value	correction	test
Control - ECD	WT	-12.3273	5.47159	42	-2.25296	0.0295441	Bonferroni	ART ANOVA
Control - ECD	L-CB1r KO	10.6603	5.01312	42	2.12647	0.0393834	Bonferroni	ART ANOVA

### Sheet: Figure S1
test	statistic	p_value	method
Shapiro-Wilk	0.968996	0.0881893	Shapiro-Wilk normality test
Df	F value	Pr(>F)	test
1	0.537601	0.466025	Levene's Test
66	NA	NA	Levene's Test
Sum Sq	Df	F value	Pr(>F)	sex	tissue	metabolite	test	term
64483.1	1	190.878	1.09487e-19	male	Plasma	2-AG	Standard ANOVA	(Intercept)
378.27	1	1.11973	0.29452	male	Plasma	2-AG	Standard ANOVA	experimental_condition
4528.98	5	2.68127	0.0305111	male	Plasma	2-AG	Standard ANOVA	ZT
804.453	5	0.476256	0.792418	male	Plasma	2-AG	Standard ANOVA	experimental_condition:ZT
18918.1	56	NA	NA	male	Plasma	2-AG	Standard ANOVA	Residuals
contrast	ZT	estimate	SE	df	t.ratio	p.value	correction
Control - ECD	0	-0.633333	10.6117	56	-0.0596826	0.952621	Bonferroni
Control - ECD	4	4.38	10.6117	56	0.412753	0.681364	Bonferroni
Control - ECD	8	12.215	11.1296	56	1.09752	0.277111	Bonferroni
Control - ECD	12	0.311667	11.1296	56	0.0280033	0.977759	Bonferroni
Control - ECD	16	-3.52767	11.1296	56	-0.316962	0.752451	Bonferroni
Control - ECD	20	15.6617	11.1296	56	1.4072	0.164893	Bonferroni
test	statistic	p_value	method
Shapiro-Wilk	0.990729	0.906426	Shapiro-Wilk normality test
Df	F value	Pr(>F)	test
1	0.396534	0.531126	Levene's Test
64	NA	NA	Levene's Test
Sum Sq	Df	F value	Pr(>F)	sex	tissue	metabolite	test	term
79.8906	1	1801.87	3.66227e-43	male	Plasma	AEA	Standard ANOVA	(Intercept)
0.0822692	1	1.85552	0.178798	male	Plasma	AEA	Standard ANOVA	experimental_condition
0.152494	5	0.687876	0.634696	male	Plasma	AEA	Standard ANOVA	ZT
0.641543	5	2.8939	0.0218792	male	Plasma	AEA	Standard ANOVA	experimental_condition:ZT
2.39423	54	NA	NA	male	Plasma	AEA	Standard ANOVA	Residuals
contrast	ZT	estimate	SE	df	t.ratio	p.value	correction
Control - ECD	0	-0.23142	0.12157	54	-1.9036	0.0622975	Bonferroni
Control - ECD	4	0.264376	0.141251	54	1.87167	0.0666726	Bonferroni
Control - ECD	8	-0.0407867	0.12157	54	-0.3355	0.738548	Bonferroni
Control - ECD	12	-0.407867	0.135919	54	-3.00081	0.00406955	Bonferroni
Control - ECD	16	0.0430033	0.12157	54	0.353734	0.724916	Bonferroni
Control - ECD	20	-0.0559487	0.127503	54	-0.438801	0.662556	Bonferroni
test	statistic	p_value	method
Shapiro-Wilk	0.974644	0.173142	Shapiro-Wilk normality test
Df	F value	Pr(>F)	test
1	0.00484737	0.944701	Levene's Test
67	NA	NA	Levene's Test
Sum Sq	Df	F value	Pr(>F)	sex	tissue	metabolite	test	term
6571.21	1	493.461	9.47789e-30	male	Liver	2-AG	Standard ANOVA	(Intercept)
23.8726	1	1.7927	0.185913	male	Liver	2-AG	Standard ANOVA	experimental_condition
88.7228	5	1.33252	0.263671	male	Liver	2-AG	Standard ANOVA	ZT
131.205	5	1.97055	0.0968983	male	Liver	2-AG	Standard ANOVA	experimental_condition:ZT
759.044	57	NA	NA	male	Liver	2-AG	Standard ANOVA	Residuals
contrast	ZT	estimate	SE	df	t.ratio	p.value	correction
Control - ECD	0	-3.03437	2.20969	57	-1.37321	0.175066	Bonferroni
Control - ECD	4	-1.74493	2.20969	57	-0.789672	0.432992	Bonferroni
Control - ECD	8	-5.00635	2.10686	57	-2.37621	0.0208741	Bonferroni
Control - ECD	12	2.26263	2.10686	57	1.07393	0.287377	Bonferroni
Control - ECD	16	-2.01221	2.20969	57	-0.910631	0.366325	Bonferroni
Control - ECD	20	2.4548	2.10686	57	1.16515	0.248813	Bonferroni
test	statistic	p_value	method
Shapiro-Wilk	0.972345	0.140766	Shapiro-Wilk normality test
Df	F value	Pr(>F)	test
1	0.0438602	0.834769	Levene's Test
65	NA	NA	Levene's Test
Sum Sq	Df	F value	Pr(>F)	sex	tissue	metabolite	test	term
68.4325	1	543.266	3.51021e-30	male	Liver	AEA	Standard ANOVA	(Intercept)
0.0226635	1	0.179919	0.673097	male	Liver	AEA	Standard ANOVA	experimental_condition
1.5478	5	2.45751	0.0442661	male	Liver	AEA	Standard ANOVA	ZT
0.500036	5	0.793928	0.5587	male	Liver	AEA	Standard ANOVA	experimental_condition:ZT
6.92808	55	NA	NA	male	Liver	AEA	Standard ANOVA	Residuals
contrast	ZT	estimate	SE	df	t.ratio	p.value	correction
Control - ECD	0	0.016806	0.204911	55	0.0820162	0.934932	Bonferroni
Control - ECD	4	0.0554647	0.204911	55	0.270678	0.787652	Bonferroni
Control - ECD	8	-0.179861	0.214912	55	-0.836907	0.406266	Bonferroni
Control - ECD	12	0.12158	0.214912	55	0.565718	0.573886	Bonferroni
Control - ECD	16	-0.36412	0.224468	55	-1.62215	0.110491	Bonferroni
Control - ECD	20	0.128536	0.214912	55	0.598088	0.552236	Bonferroni
test	statistic	p_value	method
Shapiro-Wilk	0.989822	0.839562	Shapiro-Wilk normality test
Df	F value	Pr(>F)	test
1	0.0362538	0.849551	Levene's Test
69	NA	NA	Levene's Test
Sum Sq	Df	F value	Pr(>F)	sex	tissue	metabolite	test	term
66903	1	202.698	9.61909e-21	female	Plasma	2-AG	Standard ANOVA	(Intercept)
75.9127	1	0.229995	0.633301	female	Plasma	2-AG	Standard ANOVA	experimental_condition
3958.97	5	2.39892	0.0477483	female	Plasma	2-AG	Standard ANOVA	ZT
793.248	5	0.480665	0.789271	female	Plasma	2-AG	Standard ANOVA	experimental_condition:ZT
19473.7	59	NA	NA	female	Plasma	2-AG	Standard ANOVA	Residuals
contrast	ZT	estimate	SE	df	t.ratio	p.value	correction
Control - ECD	0	6.81667	10.4891	59	0.649882	0.518291	Bonferroni
Control - ECD	4	-3.28333	10.4891	59	-0.313024	0.755366	Bonferroni
Control - ECD	8	-1.46667	10.4891	59	-0.139828	0.889272	Bonferroni
Control - ECD	12	-8.85	10.4891	59	-0.843734	0.402226	Bonferroni
Control - ECD	16	5.60433	11.001	59	0.509436	0.612347	Bonferroni
Control - ECD	20	-11.245	10.4891	59	-1.07207	0.288056	Bonferroni
test	statistic	p_value	method
Shapiro-Wilk	0.98346	0.494574	Shapiro-Wilk normality test
Df	F value	Pr(>F)	test
1	0.150341	0.699439	Levene's Test
67	NA	NA	Levene's Test
Sum Sq	Df	F value	Pr(>F)	sex	tissue	metabolite	test	term
118.928	1	1686.55	4.90505e-44	female	Plasma	AEA	Standard ANOVA	(Intercept)
0.581589	1	8.24769	0.0057201	female	Plasma	AEA	Standard ANOVA	experimental_condition
0.610864	5	1.73257	0.141865	female	Plasma	AEA	Standard ANOVA	ZT
0.64636	5	1.83324	0.120836	female	Plasma	AEA	Standard ANOVA	experimental_condition:ZT
4.01938	57	NA	NA	female	Plasma	AEA	Standard ANOVA	Residuals
contrast	ZT	estimate	SE	df	t.ratio	p.value	correction
Control - ECD	0	0.417177	0.153314	57	2.72106	0.00861435	Bonferroni
Control - ECD	4	-0.0102853	0.160797	57	-0.0639647	0.949222	Bonferroni
Control - ECD	8	0.290827	0.153314	57	1.89694	0.0629071	Bonferroni
Control - ECD	12	-0.133887	0.153314	57	-0.873285	0.386172	Bonferroni
Control - ECD	16	0.251725	0.160797	57	1.56548	0.123005	Bonferroni
Control - ECD	20	0.289585	0.160797	57	1.80094	0.0770035	Bonferroni
test	statistic	p_value	method
Shapiro-Wilk	0.969378	0.106991	Shapiro-Wilk normality test
Df	F value	Pr(>F)	test
1	3.73494	0.0577838	Levene's Test
63	NA	NA	Levene's Test
Sum Sq	Df	F value	Pr(>F)	sex	tissue	metabolite	test	term
7747.34	1	609.138	9.84844e-31	female	Liver	2-AG	Standard ANOVA	(Intercept)
89.7765	1	7.05871	0.0104	female	Liver	2-AG	Standard ANOVA	experimental_condition
343.77	5	5.4058	0.000433381	female	Liver	2-AG	Standard ANOVA	ZT
172.806	5	2.71738	0.0293757	female	Liver	2-AG	Standard ANOVA	experimental_condition:ZT
674.083	53	NA	NA	female	Liver	2-AG	Standard ANOVA	Residuals
contrast	ZT	estimate	SE	df	t.ratio	p.value	correction
Control - ECD	0	2.38877	2.05901	53	1.16015	0.251185	Bonferroni
Control - ECD	4	-3.43825	2.15951	53	-1.59215	0.117299	Bonferroni
Control - ECD	8	1.91063	2.52176	53	0.757658	0.452011	Bonferroni
Control - ECD	12	4.65802	2.15951	53	2.15698	0.0355617	Bonferroni
Control - ECD	16	7.02908	2.05901	53	3.41382	0.00123514	Bonferroni
Control - ECD	20	1.71687	2.15951	53	0.795028	0.430143	Bonferroni
test	statistic	p_value	method
Shapiro-Wilk	0.98343	0.524149	Shapiro-Wilk normality test
Df	F value	Pr(>F)	test
1	0.0133617	0.908337	Levene's Test
64	NA	NA	Levene's Test
Sum Sq	Df	F value	Pr(>F)	sex	tissue	metabolite	test	term
56.2985	1	755.899	1.97315e-33	female	Liver	AEA	Standard ANOVA	(Intercept)
0.0609164	1	0.817902	0.369811	female	Liver	AEA	Standard ANOVA	experimental_condition
0.742688	5	1.99436	0.0941809	female	Liver	AEA	Standard ANOVA	ZT
1.45805	5	3.91534	0.00422077	female	Liver	AEA	Standard ANOVA	experimental_condition:ZT
4.02186	54	NA	NA	female	Liver	AEA	Standard ANOVA	Residuals
contrast	ZT	estimate	SE	df	t.ratio	p.value	correction
Control - ECD	0	0.610753	0.157564	54	3.87623	0.000289577	Bonferroni
Control - ECD	4	-0.129601	0.157564	54	-0.82253	0.414393	Bonferroni
Control - ECD	8	-0.259549	0.172602	54	-1.50374	0.138474	Bonferroni
Control - ECD	12	0.111528	0.157564	54	0.707828	0.482096	Bonferroni
Control - ECD	16	-0.163306	0.165254	54	-0.98821	0.327457	Bonferroni
Control - ECD	20	0.197641	0.183072	54	1.07958	0.285127	Bonferroni
Endocannabinoid Correlations - Females
sex	tissue	experimental_condition	r	r.squared	p.value
Female	Plasma	Control	0.063	0.004	0.7121
Female	Plasma	ECD	0.397	0.158	0.0218
Female	Liver	Control	0.155	0.024	0.4137
Female	Liver	ECD	0.332	0.11	0.064

### Sheet: Figure S2
Female Weight Gain
ANOVA(Lmer Model)							Estimate of marginal means
Term	Sum Sq	Mean Sq	NumDF	DenDF	F value	Pr(>F)	contrast	genotype	estimate	SE	df	z.ratio	p.value	asymp.LCL	asymp.UCL	statistic
week_of_exp	433.232	433.232	1	986.29	1052.89	9.65523e-158	Control - ECD	WT	-0.201572	0.141233	248.61	-1.42723	0.154769	-0.479737	0.0765938	emmean
genotype	0.330335	0.330335	1	575.674	0.802818	0.370627	Control - ECD	CB1r KO	-0.119184	0.145035	249.341	-0.82176	0.411999	-0.404834	0.166466	emmean
experimental_condition	0.0746066	0.0746066	1	575.674	0.181318	0.670402
week_of_exp:genotype	3.60444	3.60444	1	986.29	8.75993	0.00315284
week_of_exp:experimental_condition	0.763578	0.763578	1	986.29	1.85574	0.173429
genotype:experimental_condition	0.0101404	0.0101404	1	575.674	0.0246445	0.875311
week_of_exp:genotype:experimental_condition	0.0303911	0.0303911	1	986.29	0.07386	0.785854

### Sheet: Figure S3
Global CB1r MMHE Results												Alb CB1r MMHE Results
Amylin												Amylin
test	statistic	p_value	method									test	statistic	p_value	method
Shapiro-Wilk	0.949218	0.148533	Shapiro-Wilk normality test									Shapiro-Wilk	0.936196	0.0526999	Shapiro-Wilk normality test
Df	F value	Pr(>F)	test									Df	F value	Pr(>F)	test
3	1.13551	0.35239	Levene's Test									3	3.43157	0.0298823	Levene's Test
27	NA	NA	Levene's Test									29	NA	NA	Levene's Test
Sum Sq	Df	F value	Pr(>F)	metabolite	test	term						Term	Df	Df.res	Sum Sq	Sum Sq.res	F value	Pr(>F)	metabolite	test
188560	1	105.6	7.88878e-11	Amylin	Standard ANOVA	(Intercept)						experimental_condition	1	29	634.006	2313.47	7.94744	0.00858965	Amylin	ART ANOVA
1397.67	1	0.78274	0.384116	Amylin	Standard ANOVA	experimental_condition						genotype	1	29	556.292	2363.22	6.82647	0.0140852	Amylin	ART ANOVA
1133.02	1	0.634531	0.432647	Amylin	Standard ANOVA	genotype						experimental_condition:genotype	1	29	160.514	2740.25	1.69872	0.202709	Amylin	ART ANOVA
2311.68	1	1.29462	0.265195	Amylin	Standard ANOVA	experimental_condition:genotype						contrast	genotype	estimate	SE	df	t.ratio	p.value	correction	test
48211.4	27	NA	NA	Amylin	Standard ANOVA	Residuals						Control - ECD	KO	7.58333	4.7234	29	1.60548	0.119224	Bonferroni	ART ANOVA
contrast	genotype	estimate	SE	df	t.ratio	p.value	correction					Control - ECD	WT	-1.25	4.86033	29	-0.257184	0.798853	Bonferroni	ART ANOVA
Control - ECD	WT	-3.86275	21.8698	27	-0.176625	0.861121	Bonferroni
Control - ECD	KO	30.869	21.2953	27	1.44957	0.158695	Bonferroni
PYY												PYY
test	statistic	p_value	method									test	statistic	p_value	method
Shapiro-Wilk	0.948952	0.171919	Shapiro-Wilk normality test									Shapiro-Wilk	0.959564	0.26722	Shapiro-Wilk normality test
Df	F value	Pr(>F)	test									Df	F value	Pr(>F)	test
3	3.96274	0.0193428	Levene's Test									3	2.5132	0.0788482	Levene's Test
25	NA	NA	Levene's Test									28	NA	NA	Levene's Test
Term	Df	Df.res	Sum Sq	Sum Sq.res	F value	Pr(>F)	metabolite	test				Sum Sq	Df	F value	Pr(>F)	metabolite	test	term
experimental_condition	1	25	41.2605	1986.6	0.519236	0.477852	PYY	ART ANOVA				59838.3	1	333.563	4.32928e-17	PYY	Standard ANOVA	(Intercept)
genotype	1	25	518.35	1498.76	8.64629	0.00696356	PYY	ART ANOVA				2014.68	1	11.2306	0.00231577	PYY	Standard ANOVA	experimental_condition
experimental_condition:genotype	1	25	24.1494	2000.54	0.301786	0.587639	PYY	ART ANOVA				440.787	1	2.45713	0.128226	PYY	Standard ANOVA	genotype
contrast	genotype	estimate	SE	df	t.ratio	p.value	correction	test				289.424	1	1.61337	0.214473	PYY	Standard ANOVA	experimental_condition:genotype
Control - ECD	WT	-2.66667	4.71468	25	-0.565609	0.576701	Bonferroni	ART ANOVA				5022.95	28	NA	NA	PYY	Standard ANOVA	Residuals
Control - ECD	KO	1.04167	4.83111	25	0.215616	0.831036	Bonferroni	ART ANOVA				contrast	genotype	estimate	SE	df	t.ratio	p.value	correction
												Control - ECD	KO	-9.89352	6.50817	28	-1.52017	0.139682	Bonferroni
IL6												Control - ECD	WT	-21.9708	6.9319	28	-3.16952	0.00367772	Bonferroni
test	statistic	p_value	method									IL6
Shapiro-Wilk	0.930103	0.0494132	Shapiro-Wilk normality test
Df	F value	Pr(>F)	test									test	statistic	p_value	method
3	1.60605	0.212054	Levene's Test									Shapiro-Wilk	0.947999	0.126425	Shapiro-Wilk normality test
26	NA	NA	Levene's Test									Df	F value	Pr(>F)	test
Term	Df	Df.res	Sum Sq	Sum Sq.res	F value	Pr(>F)	metabolite	test				3	1.65178	0.19999	Levene's Test
experimental_condition	1	26	2.09825	2102.24	0.0259506	0.873266	IL6	ART ANOVA				28	NA	NA	Levene's Test
genotype	1	26	128.384	2061.96	1.61884	0.214515	IL6	ART ANOVA				Sum Sq	Df	F value	Pr(>F)	metabolite	test	term
experimental_condition:genotype	1	26	418.31	1761.67	6.17371	0.0197282	IL6	ART ANOVA				48306.3	1	87.6774	4.0261e-10	IL6	Standard ANOVA	(Intercept)
contrast	genotype	estimate	SE	df	t.ratio	p.value	correction	test				539.405	1	0.979037	0.330911	IL6	Standard ANOVA	experimental_condition
Control - ECD	WT	-11.3111	4.59128	26	-2.46361	0.0206881	Bonferroni	ART ANOVA				1312.09	1	2.38149	0.134008	IL6	Standard ANOVA	genotype
Control - ECD	KO	4.06349	4.14826	26	0.979566	0.336328	Bonferroni	ART ANOVA				1821.64	1	3.30634	0.0797265	IL6	Standard ANOVA	experimental_condition:genotype
												15426.7	28	NA	NA	IL6	Standard ANOVA	Residuals
												contrast	genotype	estimate	SE	df	t.ratio	p.value	correction
TNFa												Control - ECD	KO	6.90585	11.4056	28	0.605481	0.549736	Bonferroni
												Control - ECD	WT	-23.3935	12.1481	28	-1.92569	0.0643538	Bonferroni
test	statistic	p_value	method
Shapiro-Wilk	0.969531	0.48655	Shapiro-Wilk normality test
Df	F value	Pr(>F)	test									TNFa
3	0.353047	0.787261	Levene's Test
28	NA	NA	Levene's Test									test	statistic	p_value	method
Sum Sq	Df	F value	Pr(>F)	metabolite	test	term						Shapiro-Wilk	0.94385	0.0879578	Shapiro-Wilk normality test
274.407	1	128.85	5.46428e-12	TNFa	Standard ANOVA	(Intercept)						Df	F value	Pr(>F)	test
0.924127	1	0.43393	0.515448	TNFa	Standard ANOVA	experimental_condition						3	3.01504	0.0459375	Levene's Test
0.148764	1	0.0698534	0.793486	TNFa	Standard ANOVA	genotype						29	NA	NA	Levene's Test
6.58975	1	3.09426	0.0894941	TNFa	Standard ANOVA	experimental_condition:genotype						Term	Df	Df.res	Sum Sq	Sum Sq.res	F value	Pr(>F)	metabolite	test
59.6307	28	NA	NA	TNFa	Standard ANOVA	Residuals						experimental_condition	1	29	0.114683	2911.51	0.00114229	0.97327	TNFa	ART ANOVA
contrast	genotype	estimate	SE	df	t.ratio	p.value	correction					genotype	1	29	481.906	2429.72	5.7518	0.0231286	TNFa	ART ANOVA
Control - ECD	WT	0.572201	0.735437	28	0.778042	0.443069	Bonferroni					experimental_condition:genotype	1	29	4.71468	2943.76	0.0464459	0.830876	TNFa	ART ANOVA
Control - ECD	KO	-1.25733	0.735437	28	-1.70963	0.0983959	Bonferroni					contrast	genotype	estimate	SE	df	t.ratio	p.value	correction	test
												Control - ECD	KO	2.51389	4.89565	29	0.513494	0.611496	Bonferroni	ART ANOVA
												Control - ECD	WT	1	5.03759	29	0.198508	0.844033	Bonferroni	ART ANOVA
MCP1
test	statistic	p_value	method									MCP1
Shapiro-Wilk	0.958701	0.269449	Shapiro-Wilk normality test
Df	F value	Pr(>F)	test									test	statistic	p_value	method
3	3.73021	0.0230345	Levene's Test									Shapiro-Wilk	0.973509	0.582802	Shapiro-Wilk normality test
27	NA	NA	Levene's Test									Df	F value	Pr(>F)	test
Term	Df	Df.res	Sum Sq	Sum Sq.res	F value	Pr(>F)	metabolite	test				3	1.96179	0.14178	Levene's Test
experimental_condition	1	27	135.366	2314.94	1.57883	0.219693	MCP1	ART ANOVA				29	NA	NA	Levene's Test
genotype	1	27	824.336	1640.71	13.5655	0.00101693	MCP1	ART ANOVA				Sum Sq	Df	F value	Pr(>F)	metabolite	test	term
experimental_condition:genotype	1	27	700.619	1763.91	10.7243	0.00289957	MCP1	ART ANOVA				179653	1	182.294	4.90634e-14	MCP1	Standard ANOVA	(Intercept)
contrast	genotype	estimate	SE	df	t.ratio	p.value	correction	test				51.2968	1	0.0520509	0.821133	MCP1	Standard ANOVA	experimental_condition
Control - ECD	WT	-10	4.25996	27	-2.34744	0.0264856	Bonferroni	ART ANOVA				921.506	1	0.935053	0.341549	MCP1	Standard ANOVA	genotype
Control - ECD	KO	9.30159	4.0733	27	2.28355	0.0304877	Bonferroni	ART ANOVA				2842.52	1	2.88431	0.100153	MCP1	Standard ANOVA	experimental_condition:genotype
												28579.8	29	NA	NA	MCP1	Standard ANOVA	Residuals
GIP												contrast	genotype	estimate	SE	df	t.ratio	p.value	correction
												Control - ECD	KO	16.0894	15.2542	29	1.05475	0.300248	Bonferroni
test	statistic	p_value	method									Control - ECD	WT	-21.083	15.6964	29	-1.34317	0.189635	Bonferroni
Shapiro-Wilk	0.934266	0.0573469	Shapiro-Wilk normality test
Df	F value	Pr(>F)	test
3	0.801344	0.504019	Levene's Test									GIP
27	NA	NA	Levene's Test
Sum Sq	Df	F value	Pr(>F)	metabolite	test	term						test	statistic	p_value	method
273921	1	45.3206	3.15181e-07	GIP	Standard ANOVA	(Intercept)						Shapiro-Wilk	0.970899	0.486707	Shapiro-Wilk normality test
29240.5	1	4.83787	0.036585	GIP	Standard ANOVA	experimental_condition						Df	F value	Pr(>F)	test
22183.2	1	3.67023	0.0660381	GIP	Standard ANOVA	genotype						3	7.67251	0.00059871	Levene's Test
8435.38	1	1.39564	0.247756	GIP	Standard ANOVA	experimental_condition:genotype						30	NA	NA	Levene's Test
163190	27	NA	NA	GIP	Standard ANOVA	Residuals						Term	Df	Df.res	Sum Sq	Sum Sq.res	F value	Pr(>F)	metabolite	test
contrast	genotype	estimate	SE	df	t.ratio	p.value	correction					experimental_condition	1	30	125.374	3095.72	1.21498	0.279114	GIP	ART ANOVA
Control - ECD	WT	-95.8337	39.1791	27	-2.44604	0.0212421	Bonferroni					genotype	1	30	1402.62	1798.26	23.3995	3.68701e-05	GIP	ART ANOVA
Control - ECD	KO	-28.86	40.9745	27	-0.70434	0.487252	Bonferroni					experimental_condition:genotype	1	30	860.049	2333.6	11.0565	0.0023407	GIP	ART ANOVA
												contrast	genotype	estimate	SE	df	t.ratio	p.value	correction	test
												Control - ECD	KO	11.7778	4.15763	30	2.83281	0.00816892	Bonferroni	ART ANOVA
												Control - ECD	WT	-8.375	4.40983	30	-1.89916	0.0671967	Bonferroni	ART ANOVA
Liver Triglycerides
												Liver Triglycerides
test	statistic	p_value	method
Shapiro-Wilk	0.981876	0.85192	Shapiro-Wilk normality test									test	statistic	p_value	method
Df	F value	Pr(>F)	test									Shapiro-Wilk	0.943431	0.148051	Shapiro-Wilk normality test
3	0.433001	0.731027	Levene's Test									Df	F value	Pr(>F)	test
28	NA	NA	Levene's Test									3	1.67382	0.200364	Levene's Test
Sum Sq	Df	F value	Pr(>F)	test	term							23	NA	NA	Levene's Test
5161.87	1	1720.52	1.09796e-26	Standard ANOVA	(Intercept)							Sum Sq	Df	F value	Pr(>F)	test	term
5.98909	1	1.99624	0.16871	Standard ANOVA	experimental_condition							3195.48	1	3177.29	3.69825e-26	Standard ANOVA	(Intercept)
24.1719	1	8.05682	0.00834302	Standard ANOVA	genotype							0.000683487	1	0.000679596	0.979427	Standard ANOVA	experimental_condition
1.50486	1	0.501591	0.484657	Standard ANOVA	experimental_condition:genotype							0.413884	1	0.411528	0.527537	Standard ANOVA	genotype
84.0052	28	NA	NA	Standard ANOVA	Residuals							0.571761	1	0.568506	0.458504	Standard ANOVA	experimental_condition:genotype
contrast	genotype	estimate	SE	df	t.ratio	p.value	correction					23.1317	23	NA	NA	Standard ANOVA	Residuals
Control - ECD	WT	0.434934	0.872899	28	0.498265	0.622189	Bonferroni					contrast	genotype	estimate	SE	df	t.ratio	p.value	correction
Control - ECD	CB1r KO	1.30922	0.872899	28	1.49985	0.144844	Bonferroni					Control - ECD	KO	0.303281	0.579001	23	0.523801	0.605428	Bonferroni
												Control - ECD	WT	-0.28301	0.519029	23	-0.545269	0.590818	Bonferroni

### Sheet: Figure S4
Male Weight Energy Intake Relative to Body Weight
ANOVA(Lmer Model)							Estimate of marginal means
Term	Sum Sq	Mean Sq	NumDF	DenDF	F value	Pr(>F)	contrast	genotype	estimate	SE	df	z.ratio	p.value	asymp.LCL	asymp.UCL	statistic
week_of_exp	180.296	180.296	1	42.0309	5259.25	8.70458e-46	Control - ECD	WT	0.525588	0.29594	Inf	1.77599	0.0757344	-0.054445	1.10562	emmean
genotype	0.0148967	0.0148967	1	42.3387	0.434537	0.513341	Control - ECD	CB1r KO	0.432666	0.29594	Inf	1.462	0.14374	-0.147367	1.0127	emmean
experimental_condition	0.00689371	0.00689371	1	42.3387	0.20109	0.656129
week_of_exp:genotype	0.0310033	0.0310033	1	42.0309	0.904369	0.34705
week_of_exp:experimental_condition	0.18878	0.18878	1	42.0309	5.50672	0.0237317
genotype:experimental_condition	0.100814	0.100814	1	42.3387	2.94076	0.0936818
week_of_exp:genotype:experimental_condition	0.0234676	0.0234676	1	42.0309	0.684552	0.412697
